# Genomic clustering and sequence context of mutations in human monkeypox virus (hMPXV1) genomes

**DOI:** 10.1101/2022.11.21.517357

**Authors:** Diego Forni, Rachele Cagliani, Uberto Pozzoli, Manuela Sironi

## Abstract

The ongoing worldwide monkeypox outbreak is caused by viral lineages (globally referred to as hMPXV1) that are related to but distinct from clade IIb MPXV viruses transmitted in Nigeria. Analysis of genetic differences indicated that APOBEC-mediated editing might be responsible for the unexpectedly high number of mutations observed in hMPXV1 genomes. Here, using 1624 hMPXV1 publicly available sequences, we analyzed mutations that accrued since 2017 until the emergence of the current predominant variant (B.1), as well as those that that have been accumulating during the 2022 outbreak. We found that substitutions tend to cluster and mutational hot-spots are observed.

Investigation of the sequence context of C to T changes indicated a preference for 5’-TCA/G-3’ motifs, suggesting APOBEC3F- or APOBEC3A-mediated editing. The sequence context has remained unchanged since 2017, indicating that the same mutational mechanism that is driving the accumulation of substitutions during the ongoing human-to-human transmission, was already operating before the virus left Africa. We suggest that APOBEC3A is the most likely candidate, given its expression in the skin and its known role in the editing of human papillomavirus.
