## Supplementary dataset 2 for "Genomic clustering and sequence context of mutations in human monkeypox virus (hMPXV1) genomes"

### Sheet: Sheet1
Supplementary data 2. List of NCBI accession Ids.
NCBI Accession ID	Strain Name	Host	Country	Collection Date
ON674051	MPXV_USA_2022_FL001	Homo sapiens	USA: FL	May-2022
ON675438	MPXV_USA_2022_VA001	Homo sapiens	USA: VA	May-2022
ON676707	MPXV_USA_2021_TX	Homo sapiens	USA: TX	Jul-2021
ON676708	MPXV_USA_2021_MD	Homo sapiens	USA: MD	Nov- 2021
MG693723	MPXV_Nig_2017_297957	Homo sapiens	Nigeria	2017
MT903337	MPXV-M2940_FCT	Homo sapiens	Nigeria: FCT	2018
MT903338	MPXV-M2957_Lagos	Homo sapiens	Nigeria: Lagos State	NA
MT903339	MPXV-M3021_Delta	Homo sapiens	Nigeria: Delta State	2018
MT903340	MPXV-M5312_HM12_Rivers	Homo sapiens	Nigeria: Rivers State	2018
MN648051	Israel_2018	Homo sapiens	Israel	04-Oct-2018
MT903341	MPXV-M5320_M15_Bayelsa	Homo sapiens	Nigeria: Bayelsa State	14 – Aug- 2018
MT903342	MPXV-Singapore	Homo sapiens	Singapore	30-Apr- 2019
MT903343	MPXV-UK_P1	Homo sapiens	United Kingdom	07-Sept- 2018
MT903344	MPXV-UK_P2	Homo sapiens	United Kingdom	11-Nov- 2018
MT903345	MPXV-UK_P3	Homo sapiens	United Kingdom	22-Sept- 2018
MK783032	Strain 3030	Homo sapiens	Nigeria: Rivers State	Nov- 2017
MK783030	Strain 3025	Homo sapiens	Nigeria: Rivers State	30-Nov- 2017
MK783029	Strain 3029	Homo sapiens	Nigeria: Rivers State	06-Dec- 2017
MK783028	Strain 3019	Homo sapiens	Nigeria: Rivers State	09-Nov- 2017
MK783031	Strain 3020	Homo sapiens	Nigeria: Rivers State	09-Nov- 2017
ON563414	MPXV_USA_2022_MA001	Homo sapiens	USA: MA	May- 2022
